# Interplay between the Xer recombination system and the dissemination of antibioresistance in *Acinetobacter baumannii*

**DOI:** 10.1101/2024.04.09.588662

**Authors:** Blanchais Corentin, Pages Carine, Manuel Campos, Kenza Boubekeur, Contarin Rachel, Mathias Orlando, Siguier Patricia, Laaberki Maria-Halima, Cornet François, Charpentier Xavier, Rousseau Philippe

## Abstract

Antibiotic-resistant infections pose a pressing challenge in clinical settings. Plasmids are widely recognized for hastening the emergence of resistance by facilitating horizontal gene transfer of antibiotic resistance genes among bacteria. We explore this inquiry in *Acinetobacter baumannii*, a globally emerging nosocomial pathogen responsible for a wide array of infections with worrying accumulation of resistances, notably involving plasmids. In this specie, plasmids of the Rep_3 family harbor adaptive genes within variable regions edged by potential site-specific recombination sites recognized by the XerCD recombinase. We first show that the Xer system of *Acinetobacter baumannii* functions as described in *Escherichia coli*, resolving chromosome dimers at the *dif* site as well as recombining plasmid-borne sites. The multiple Xer recombination sites found in Rep_3 plasmids do not, however, allow excising plasmid fragments. They rather recombine to co-integrate plasmids, which may then further evolve to exchange genes. Co-integrates represent a significative part of the plasmid population and their formation is controlled by the sequence of the recombination sites determining their compatibility between the recombining sites. We conclude that plasmids frequently exchange genes in *Acinetobacter baumannii* using Xer recombination, allowing a high level yet controlled plasticity involved in the acquisition and combination of resistance genes.
