## Supplementary material for "Interplay between the Xer recombination system and the dissemination of antibioresistance in *Acinetobacter baumannii*": Table Sup 1

### Sheet: Sheet1
Blanchais et al., 2024
Table SUP1
Strains	genotype	Ref
CP109	LN2666 del (dif) ::Tc , del(lac i), xer :: Gm ref Deghorain 2011	This study
CP1518	LN2666 dif :: Tc :: difAb-laciQ-difAb, del(lac i), xerC :: Gm	This study
CP1088	[LN2666: W1485 F-leu thyA thi deoB or C supE rpsl (StR); xerD::frt; xerC::frt]	Fournes et al., 2016
CS20	LN2666 del(RecF)::FRT-Kn-FRT	This study
CB50	LN2666 xerD :: Frt, xerC :: Frt, recF-::Kn	This study
DH5a	F – φ80lacZDM15 D(lacZYA-argF) U169 recA1 endA1 hsdR17 (rk–, mk+) phoA supE44 l – thi–1 gyrA96 relA1	Sambrook et al., 1989
Ab5075-T		Godeux et al. 2020
Ab5075ap	AB5075-T xerC::aacC,sacB	This study
Ab5075 xerC-	AB5075-T ΔxerC	This study
AbAYE-T		Godeux et al. 2020
AbAYEap	ABAYE-T xerC::aacC,sacB	This study
AbAYE xerC-	ABAYE-T ΔxerC	This study
Plasmids	génotype	Ref
pCP179	pLN135 (Cm), Ddif ::difAb-laciQ-difAb
pLN1xerCEc	pSC101(Cm), pBAD::xerCEc	This study
pLN1xerCAb	pSC101(Cm), pBAD::xerCAb	This study
pLN1xerCDEc	pSC101(Cm), pBAD::CDEc	This study
pLN1xerCDAb	pSC101(Cm), pBAD::xerCDAb	This study
pLN1xerCDgAb	pSC101(Cm), pBAD::xerCDgAb	This study
pLN1xerCDRQAb	pSC101(Cm), pBAD::xerCD(RQ)Ab	This study
pFX346	pBR322(Amp), dif-Cm-dif	Diagne et al. 2011
pROUT25	pFX346, xrs38-lacIq-xrs43 (pABV01 like)	This study
pROUT29	pFX346, difAb-lacIq-difAb	This study
pROUT31	pFX346, xrs105-lacIq-xrs38 (p2ABAYE)	This study
pROUT32	pFX346, xrs6-lacIq-xrs38 (p2AB5075)	This study
pROUT26	pET32, pT7::XerCAb	This study
pROUT27	pET32, pT7::XerCAb	This study
pxerDgAb	pET32, pT7::XerDgAb	This study
pxerCAbRQ	pET32, pT7::XerC(RQ)Ab	This study
pxerDAbRQ	pET32, pT7::XerC(RQ)Ab	This study
Primer	sequence
DIFAB-TOP	ATCGTGGATCCTGTTCGTATAATGTATATTATGTTAAATTCTAGAGTCGACATCCT
DIFAB-BOTTOM	AGGATGTCGACTCTAGAATTTAACATAATATACATTATACGAACAGGATCCACGAT
DIFAB-TOP-LEFT	ATCGTGGATCCTGTTCGTATAATG
DIFAB-TOP-RIGHT	TATATTATGTTAAATTCTAGAGTCGACATCCT
DIFAB-BOTTOM-LEFT	AGGATGTCGACTCTAGAATTTAACATAATA
DIFAB-BOTTOM-RIGHT	TACATTATACGAACAGGATCCACGAT
DIFAB-CY3 (TOP)	CY3-ATCGTGGATCCTGTTCGTATAATGTATATTATGTTAAATTCTAGAGTCGACATCCT
38-T	ATCGTGGATCCACTTCGTATAATCGCCATTATGTTAAATTCTAGAGTCGACATCCT
38-B	AGGATGTCGACTCTAGAATTTAACATAATGGCGATTATACGAAGTGGATCCACGAT
38-T-L	ATCGTGGATCCACTTCGTATAATC
38-T-R	GCCATTATGTTAAATTCTAGAGTCGACATCCT
38-B-L	AGGATGTCGACTCTAGAATTTAACATAATG
38-B-R	GCGATTATACGAAGTGGATCCACGAT
38-T-CY3	CY3-ATCGTGGATCCACTTCGTATAATCGCCATTATGTTAAATTCTAGAGTCGACATCCT
43-B	ATCGTGGATCCAATTAACATAATACACGTTATACGAAATTCTAGAGTCGACATCCT
43-T	AGGATGTCGACTCTAGAATTTCGTATAACGTGTATTATGTTAATTGGATCCACGAT
43-B-R	ATCGTGGATCCAATTAACATAATA
43-B-L	CACGTTATACGAAATTCTAGAGTCGACATCCT
43-T-L	AGGATGTCGACTCTAGAATTTCGTATAACG
43-T-R	TGTATTATGTTAATTGGATCCACGAT
43-B-CY3	CY3-ATCGTGGATCCAATTAACATAATACACGTTATACGAAATTCTAGAGTCGACATCCT
6-T-CY3	CY3-ATCGTGGATCCATTTCGTATAAGGTGTATTATGTTAATTTCTAGAGTCGACATCCT
6-T	ATCGTGGATCCATTTCGTATAAGGTGTATTATGTTAATTTCTAGAGTCGACATCCT
6-B	AGGATGTCGACTCTAGAAATTAACATAATACACCTTATACGAAATGGATCCACGAT
6-T-L	ATCGTGGATCCATTTCGTATAAGG
6-T-R	TGTATTATGTTAATTTCTAGAGTCGACATCCT
6-B-R	AGGATGTCGACTCTAGAAATTAACATAATA
6-B-L	CACCTTATACGAAATGGATCCACGAT
49-T-CY3	CY3-ATCGTGGATCCGCTTCGCATAAGAGATTTTATGTTAAATTCTAGAGTCGACATCCT
49-T	ATCGTGGATCCGCTTCGCATAAGAGATTTTATGTTAAATTCTAGAGTCGACATCCT
49-B	AGGATGTCGACTCTAGAATTTAACATAAAATCTCTTATGCGAAGCGGATCCACGAT
49-T-L	ATCGTGGATCCGCTTCGCATAAGA
49-T-R	GATTTTATGTTAAATTCTAGAGTCGACATCCT
49-B-R	AGGATGTCGACTCTAGAATTTAACATAAAA
49-B-L	TCTCTTATGCGAAGCGGATCCACGAT
10-T-CY3	CY3-ATCGTGGATCCGCTTCGTATAAGAGATTTTATGTTAAATTCTAGAGTCGACATCCT
10-T	ATCGTGGATCCGCTTCGTATAAGAGATTTTATGTTAAATTCTAGAGTCGACATCCT
10-B	AGGATGTCGACTCTAGAATTTAACATAAAATCTCTTATACGAAGCGGATCCACGAT
10-T-L	ATCGTGGATCCGCTTCGTATAAGA
10-T-R	GATTTTATGTTAAATTCTAGAGTCGACATCCT
10-B-R	AGGATGTCGACTCTAGAATTTAACATAAAA
10-B-L	TCTCTTATACGAAGCGGATCCACGAT
105-T-CY3	CY3-ATCGTGGATCCATTTCGTATAAGGTGTATTATGTTAAGTTTCTAGAGTCGACATCCT
105-T	ATCGTGGATCCATTTCGTATAAGGTGTATTATGTTAAGTTTCTAGAGTCGACATCCT
105-B	AGGATGTCGACTCTAGAAACTTAACATAATACACCTTATACGAAATGGATCCACGAT
105-T-L	ATCGTGGATCCATTTCGTATAAGG
105-T-R	TGTATTATGTTAAGTTTCTAGAGTCGACATCCT
105-B-R	AGGATGTCGACTCTAGAAACTTAACATAATA
105-B-L	CACCTTATACGAAATGGATCCACGAT
66-Top-CY3	CY3-ATCGTGGATCCATTTCGTATAACCGCCATTATGTTAAATTCTAGAGTCGACATCCT
66-T	ATCGTGGATCCATTTCGTATAACCGCCATTATGTTAAATTCTAGAGTCGACATCCT
66 B	AGGATGTCGACTCTAGAATTTAACATAATGGCGGTTATACGAAATGGATCCACGAT
66-T-L	ATCGTGGATCCATTTCGTATAACC
66-T-R	GCCATTATGTTAAATTCTAGAGTCGACATCCT
66 B-L	AGGATGTCGACTCTAGAATTTAACATAATG
66 B-R	GCGGTTATACGAAATGGATCCACGAT
107-T-CY3	CY3-ATCGTGGATCCATTTCGCATATGAGATTTTGTATTAAATTCTAGAGTCGACATCCT
107-T	ATCGTGGATCCATTTCGCATATGAGATTTTGTATTAAATTCTAGAGTCGACATCCT
107-B	AGGATGTCGACTCTAGAATTTAATACAAAATCTCATATGCGAAATGGATCCACGAT
107-T-L	ATCGTGGATCCATTTCGCATATGA
107-T-R	GATTTTGTATTAAATTCTAGAGTCGACATCCT
107-B-R	AGGATGTCGACTCTAGAATTTAATACAAAA
107-B-L	TCTCATATGCGAAATGGATCCACGAT
Cassette-difAb-difAb-TOP	CCGGATCCTGTTCGTATAATGTATATTATGTTAAATCTAGAGTCGACCTGCAGTGTTCGTATAATGTATATTATGTTAAATGCATGCGG
Cassette-difAb-difAb-Bottom	CCGCATGCATTTAACATAATATACATTATACGAACACTGCAGGTCGACTCTAGATTTAACATAATATACATTATACGAACAGGATCCGG
Cassette-PABV01-T	CCGGATCCACTTCGTATAATCGCCATTATGTTAAATCTAGAGTCGACCTGCAGAATTAACATAATACACGTTATACGAAATGCATGCGG
Cassette-PABV01-B	CCGCATGCATTTCGTATAACGTGTATTATGTTAATTCTGCAGGTCGACTCTAGATTTAACATAATGGCGATTATACGAAGTGGATCCGG
Cassette-p2ABAYE-T	CCGGATCCATTTCGTATAAGGTGTATTATGTTAAGTCTAGAGTCGACCTGCAGATTTAACATAATGGCGATTATACGAAGTGCATGCGG
Cassette-p2ABAYE-B	CCGCATGCACTTCGTATAATCGCCATTATGTTAAATCTGCAGGTCGACTCTAGACTTAACATAATACACCTTATACGAAATGGATCCGG
Cassette-pAB5075-T	CCGGATCCATTTCGTATAAGGTGTATTATGTTAATTCTAGAGTCGACCTGCAGATTTAACATAATGGCGATTATACGAAGTGCATGCGG
Cassette-pAB5075-B	CCGCATGCACTTCGTATAATCGCCATTATGTTAAATCTGCAGGTCGACTCTAGAATTAACATAATACACCTTATACGAAATGGATCCGG
74	TGTTGCCGAAGAGCCAGAAG
75	ggaacttcgaagcagctccagcctacacaatcAGCTCACAAAACTCAAGGAAGC
76	gattgtgtaggctggagctgcttcgaagttccatcACCCATCACATATACCTGCCGTTCAC
77	gccatggtccatatgaatatcctccttagttcTCATGAGCTCAGCCAATCGACTGG
78	gaactaaggaggatattcatatggaccatggcAGCCACCAAGCATTAAGCC
79	GCGTTCAAATCACCAACTAACC
80	cttggtggctAGCTCACAAAACTCAAGGAAGC
81	tttgtgagctAGCCACCAAGCATTAAGCC
O1	TTGGTCTAGAGGAAGGAGAACGCGTATGACCGATTTACAC
O2	TTGGATGCATGGCGCATTATTTCCCCCGTTTGG
O3	TTGGATGCATGGAAGGAGATCTGGCATGAAACAGGATCTGGCACGC
O4	TTGGATGCATGGTCACGCCCGCGGGTGATGC
O5	TTGGTCTAGAGGAAGGAGAACGCGTATGGAGAGCAATTTGGATTTTGC
O6	TTGGATGCATCCTAATGCTTGGTGGCTCGTGG
O7	TTGGATGCATGGAAGGAGATCTGGCATGATAAATAAAAAACCGCGTATTCC
O8	TTGGATGCATCCTAACCCCTAGGGTGATGTTTTTC
94	AGACTCTTCTTCTTCCACCAC
95	GATGTTACCCAACAAGGGAAG
101	ATGAAGTCAAAAATGGGAGCCT
103	CGTCACTTTAGCCAATTTTCCAATC
105	AGAGATCCGAACACTTTGGAG
117	ttctgcaacctgtctgatgc
119	tcctacgactccaaaatcctg
120	tgaaggaacaggaaaaccaga
121	tccatcacttggcataactca
141	tagcgtggaacgtgaaaagtc
142	ccgtaggtaatgctcccaaa
143	ccagagggtatgtgggctaa
145	ggtaggggaatactccctcaaa
146	ggcaagaagtatcaaaactgctc
148	atagggtaagctgcgtcaaaac
